# Networks of Phenological Synchrony Reveal a Highly Interconnected Ecosystem and Potential Vulnerability to Climate-Driven Mismatches

**DOI:** 10.1101/2022.07.11.499341

**Authors:** Alexis Garretson, Natalie Feldsine, Megan Napoli, Elizabeth C Long, Rebecca E Forkner

## Abstract

As anthropogenic climate change alters species’ phenology, phenological shifts may cascade to disrupt species interactions to impact ecosystem functioning. We present a 108-year phenology dataset of 8,840 event dates for 251 phenophases for seven amphibian species, 58 birds, 14 insects, and 163 plant species, including 52 species introduced to New York. The dataset was collected at a single location in the Northeastern United States, providing continuity in monitoring since the early 1900s. We show that linear phenology analyses can underestimate the magnitude of phenological shift relative to circular methods, particularly for species experiencing extreme advancements. However, species phenologies are generally advancing, with faster advancements of insects and amphibians compared to birds and plants. Additionally, in our dataset, species with event dates later in the year are advancing more rapidly than species earlier in the year, and this relationship is stronger for animals than for plants. We present a novel, network-based approach for visualizing community and ecosystem-scale phenological synchrony. Using this approach, we find a high degree of synchrony between the monitored species, and this approach reveals that plants are more central in the phenological network, as well as species with phenological events earlier in the year. While many synchronous species are shifting at relatively similar rates and display similar temperature sensitivities, we highlight two species interactions potentially vulnerable to changing climate: Eastern Tent Caterpillars and Monarchs. Our results illustrate the utility of long-term ecological monitoring for investigating ecosystem responses to climate change and identifying potentially vulnerable phenological networks.

**Significance Statement:** The purpose of this study is to understand how climate change has affected the phenology of an ecological community for over 100+ years. We present a novel approach to analyzing and visualizing community-level phenological data. We find that plants are central to phenological networks, as are species that flower, fruit, or undergo other phenological events earlier in the year. This is important because understanding which species are most central to an ecosystem, as well as which species are vulnerable to climate-driven mismatches (e.g., a butterfly emerges before the flowers that it feeds on bloom) that could cascade through an ecosystem.
