## Supplementary Table 1 for "Networks of Phenological Synchrony Reveal a Highly Interconnected Ecosystem and Potential Vulnerability to Climate-Driven Mismatches"

ID	Scientific Name	Common Name	kingdom	phylum	class	order	family	Phenophase	Mean Date (Circular)	Mean Date (Linear)	Phenological Shift (Circular)	Phenological Shift (Linear)	Temperature Sensitivity
Acer platanoides flowering	Acer platanoides	norway maple	Plantae	NA	Magnoliopsida	Sapindales	Sapindaceae	flowering	113.7638953	113.7222222	-0.632838824	-0.616063477	-5.729653097
Acer rubrum flowering	Acer rubrum	red maple	Plantae	NA	Magnoliopsida	Sapindales	Sapindaceae	flowering	94.11149756	94.11111111	-0.128061621	-0.128313268	-3.341242341
Acer saccharum flowering	Acer saccharum	sugar maple	Plantae	NA	Magnoliopsida	Sapindales	Sapindaceae	flowering	115.7040363	115.7142857	-0.339048309	-0.336066807	-4.555162744
Acer pensylvanicum flowering	Acer pensylvanicum	striped maple	Plantae	NA	Magnoliopsida	Sapindales	Sapindaceae	flowering	125.7497612	125.7222222	-0.24160479	-0.242138365	-2.08534527
Achillea millefolium flowering	Achillea millefolium	yarrow	Plantae	NA	Magnoliopsida	Asterales	Asteraceae	flowering	159.8259768	159.85	-0.549108564	-0.539054141	-1.259842571
Actaea pachypoda flowering	Actaea pachypoda	white baneberry	Plantae	NA	Magnoliopsida	Ranunculales	Ranunculaceae	flowering	139.7320584	139.7368421	-0.009104905	-0.008681161	-0.39005173
Aesculus hippocastanum flowering	Aesculus hippocastanum	horse chestnut	Plantae	NA	Magnoliopsida	Sapindales	Sapindaceae	flowering	130.3256831	130.32	-0.072150902	-0.071724083	-0.843532322
Agelaius phoeniceus adult	Agelaius phoeniceus	red-winged blackbird	Animalia	Chordata	Aves	Passeriformes	Icteridae	adult	72.80424673	72.97101449	-0.46603783	-0.463255668	-5.809417724
Ageratina altissima flowering	Ageratina altissima	white snakeroot	Plantae	NA	Magnoliopsida	Asterales	Asteraceae	flowering	212.1571849	212.3333333	-1.179565204	-1.12586859	-5.813250167
Ailanthus altissima flowering	Ailanthus altissima	ailanthus	Plantae	NA	Magnoliopsida	Sapindales	Simaroubaceae	flowering	172.2068803	172.2083333	-0.2803265	-0.278741093	-0.650330454
Alliaria petiolata flowering	Alliaria petiolata	garlic mustard	Plantae	NA	Magnoliopsida	Brassicales	Brassicaceae	flowering	118.6832409	118.6923077	-0.384961851	-0.382534889	-4.00868184
Ambystoma jeffersonianum egg or egg mass	Ambystoma jeffersonianum	jefferson salamander	Animalia	Chordata	Amphibia	Caudata	Ambystomatidae	egg or egg mass	85.7183437	85.67567568	-0.249177901	-0.246099146	-5.76065107
Ambystoma maculatum egg or egg mass	Ambystoma maculatum	spotted salamander	Animalia	Chordata	Amphibia	Caudata	Ambystomatidae	egg or egg mass	98.98229043	99.08	-0.27492341	-0.277272973	-1.587544679
Amelanchier arborea fruiting	Amelanchier arborea	common serviceberry	Plantae	NA	Magnoliopsida	Rosales	Rosaceae	fruiting	166.0301069	165.7241379	-0.252506569	-0.267776792	-5.255824216
Anemone americana flowering	Anemone americana	hepatica	Plantae	NA	Magnoliopsida	Ranunculales	Ranunculaceae	flowering	100.2182456	100.1929825	-0.174590834	-0.172286883	-4.355744326
Anemone quinquefolia flowering	Anemone quinquefolia	wood anemone	Plantae	NA	Magnoliopsida	Ranunculales	Ranunculaceae	flowering	122.01581	122.025	-0.114751021	-0.114947197	-2.087409847
Antennaria neglecta flowering	Antennaria neglecta	pussy's toes (= field pussytoes )	Plantae	NA	Magnoliopsida	Asterales	Asteraceae	flowering	115.7251716	115.8	-0.736339452	-0.72418504	-6.250234467
Anthoxanthum odoratum flowering	Anthoxanthum odoratum	sweet vernal grass	Plantae	NA	Magnoliopsida	Poales	Poaceae	flowering	140.1613696	140.4117647	-0.043000141	-0.039008709	-0.596863267
Apis mellifera adult	Apis mellifera	honey bee	Animalia	Arthropoda	Insecta	Hymenoptera	Apidae	adult	91.93158168	92.2	0.235331847	0.233534152	-4.80517944
Aquilegia canadensis flowering	Aquilegia canadensis	columbine	Plantae	NA	Magnoliopsida	Ranunculales	Ranunculaceae	flowering	126.6056405	126.7555556	-0.147866805	-0.15355877	-2.437512137
Aralia hispida flowering	Aralia hispida	blue flag iris	Plantae	NA	Magnoliopsida	Apiales	Araliaceae	flowering	167.199981	167.0769231	-0.328635095	-0.328847139	-2.767346419
Aralia nudicaulis flowering	Aralia nudicaulis	wild sarsaparilla	Plantae	NA	Magnoliopsida	Apiales	Araliaceae	flowering	136.4754636	136.5	-0.136254242	-0.136852838	-1.91249369
Archilochus colubris adult	Archilochus colubris	ruby-throated hummingbird	Animalia	Chordata	Aves	Apodiformes	Trochilidae	adult	132.6032223	132.7906977	-0.072635497	-0.068932657	-1.707745622
Arisaema triphyllum flowering	Arisaema triphyllum	jack-in-the-pulpit	Plantae	NA	Magnoliopsida	Alismatales	Araceae	flowering	120.4681516	120.6521739	-0.675542498	-0.685478951	-5.788174275
Arrhenatherum elatius flowering	Arrhenatherum elatius	tall oat grass	Plantae	NA	Magnoliopsida	Poales	Poaceae	flowering	158.1542096	158.1538462	-0.459499804	-0.458654716	-6.97134249
Asclepias exaltata flowering	Asclepias exaltata	poke milkweed	Plantae	NA	Magnoliopsida	Gentianales	Apocynaceae	flowering	182.990415	183.1666667	-0.61592059	-0.608966646	-6.022923361
Asclepias syriaca flowering	Asclepias syriaca	common milkweed	Plantae	NA	Magnoliopsida	Gentianales	Apocynaceae	flowering	175.7115249	175.7777778	-0.53051601	-0.52190023	-6.168484686
Barbarea vulgari flowering	Barbarea vulgari	yellow mustard	Plantae	NA	Magnoliopsida	Brassicales	Brassicaceae	flowering	121.3238472	121.3214286	-0.275745819	-0.275529073	-2.32794016
Bellis perennis flowering	Bellis perennis	common daisy	Plantae	NA	Magnoliopsida	Asterales	Asteraceae	flowering	158.1750939	158.2	-0.408152731	-0.407937533	-2.52149683
Berberis thunbergii flowering	Berberis thunbergii	barberry	Plantae	NA	Magnoliopsida	Ranunculales	Berberidaceae	flowering	124.0653211	124.047619	-0.501013422	-0.50022106	-5.674496449
Boechera laevigata flowering	Boechera laevigata	smooth rock-cress ( = rock cress )	Plantae	NA	Magnoliopsida	Brassicales	Brassicaceae	flowering	118.2920911	118.2857143	-0.375550215	-0.374232096	-4.05880208
Bromus inermis flowering	Bromus inermis	awnless brome (short-awned brome)	Plantae	NA	Magnoliopsida	Poales	Poaceae	flowering	160.7345502	160.7142857	-0.513804715	-0.504245041	-2.484008956
Bufo americanus adult	Bufo americanus	american toad	Animalia	Chordata	Amphibia	Anura	Bufonidae	adult	132.3932724	132.85	-2.332253127	-1.805595409	-5.750884437
Caltha palustris flowering	Caltha palustris	marsh marigold	Plantae	NA	Magnoliopsida	Ranunculales	Ranunculaceae	flowering	115.9163381	115.9464286	-0.10527651	-0.106034354	-2.614298431
Caprimulgus vociferus adult	Caprimulgus vociferus	whip-poor-will	Animalia	Chordata	Aves	Caprimulgiformes	Caprimulgidae	adult	122.3424769	122.25	-0.162412212	-0.165060064	-2.60712395
Cardamine flowering	Cardamine	toothwort	Plantae	NA	Magnoliopsida	Brassicales	Brassicaceae	flowering	123.16286	123.1578947	-0.20341203	-0.203801635	-2.098453243
Cardamine pensylvanica flowering	Cardamine pensylvanica	pennsylvania bittercress	Plantae	NA	Magnoliopsida	Brassicales	Brassicaceae	flowering	137.7666186	137.7692308	-0.061374497	-0.061828873	-0.646642306
Castanea dentata flowering	Castanea dentata	american chestnut	Plantae	NA	Magnoliopsida	Fagales	Fagaceae	flowering	182.4906641	182.4736842	-0.103731824	-0.104676751	-0.726380813
Catalpa speciosa flowering	Catalpa speciosa	catawba ( june blooming catalpa)	Plantae	NA	Magnoliopsida	Lamiales	Bignoniaceae	flowering	164.733723	164.7333333	-0.238179244	-0.23719574	-0.843832128
Catharus fuscescens adult	Catharus fuscescens	veery	Animalia	Chordata	Aves	Passeriformes	Turdidae	adult	141.8460438	141.962963	-0.718687865	-0.699753998	-2.962068603
Catharus guttatus adult	Catharus guttatus	hermit thrush	Animalia	Chordata	Aves	Passeriformes	Turdidae	adult	102.8425134	102.7126437	-0.056124782	-0.0574532	-1.892894366
Ceanothus americanus flowering	Ceanothus americanus	jersey tea	Plantae	NA	Magnoliopsida	Rosales	Rhamnaceae	flowering	170.8007699	170.8	-0.531745007	-0.529741538	-6.588671508
Celastrina ladon adult	Celastrina ladon	spring azure	Animalia	Arthropoda	Insecta	Lepidoptera	Lycaenidae	adult	109.3201591	109.68	-0.344163337	-0.324712644	-3.125578073
Celastrus orbiculatus flowering	Celastrus orbiculatus	oriental bittersweet	Plantae	NA	Magnoliopsida	Celastrales	Celastraceae	flowering	147.4577304	147.4583333	-0.063196501	-0.063664103	-1.084276214
Celastrus orbiculatus fruiting	Celastrus orbiculatus	oriental bittersweet	Plantae	NA	Magnoliopsida	Celastrales	Celastraceae	fruiting	253.0133417	253.0714286	-0.475079256	-0.462487056	-1.552243299
Centaurea stoebe flowering	Centaurea stoebe	spotted knapweed	Plantae	NA	Magnoliopsida	Asterales	Asteraceae	flowering	191.6740597	191.8461538	-0.482540006	-0.481323868	-7.412944869
Chaetura pelagica adult	Chaetura pelagica	chimney swift	Animalia	Chordata	Aves	Apodiformes	Apodidae	adult	126.5180232	126.5934066	-0.01475148	-0.013072368	-0.553919083
Chamaedaphne calyculata flowering	Chamaedaphne calyculata	leatherleaf	Plantae	NA	Magnoliopsida	Ericales	Ericaceae	flowering	122.2342372	122.2222222	-0.28561726	-0.283767038	-3.080854969
Cichorium intybus flowering	Cichorium intybus	chickory	Plantae	NA	Magnoliopsida	Asterales	Asteraceae	flowering	170.3487668	170.3478261	-0.0891774	-0.090153453	-0.219360105
Cirsium arvense flowering	Cirsium arvense	canada thistle	Plantae	NA	Magnoliopsida	Asterales	Asteraceae	flowering	174.8097979	174.8076923	-0.653789595	-0.643394682	-2.29476669
Cirsium vulgare flowering	Cirsium vulgare	bull thistle	Plantae	NA	Magnoliopsida	Asterales	Asteraceae	flowering	201.0982334	201.2307692	-0.762489985	-0.736785526	-2.532083
Clematis virginiana flowering	Clematis virginiana	virgin's bower	Plantae	NA	Magnoliopsida	Ranunculales	Ranunculaceae	flowering	223.4401325	223.3461538	-0.10311845	-0.106582017	-0.005896809
Clethra alnifolia flowering	Clethra alnifolia	sweet pepper-bush ( pepperbush)	Plantae	NA	Magnoliopsida	Ericales	Clethraceae	flowering	212.8421647	212.8461538	-0.403871257	-0.40443318	-2.167105347
Coccyzus americanus adult	Coccyzus americanus	yellow-billed cuckoo	Animalia	Chordata	Aves	Cuculiformes	Cuculidae	adult	142.922933	143	-0.130596647	-0.130804355	-5.953241357
Coccyzus erythropthalmus adult	Coccyzus erythropthalmus	black-billed cuckoo	Animalia	Chordata	Aves	Cuculiformes	Cuculidae	adult	142.5547925	142.6296296	-0.133854027	-0.132936855	0.687435384
Colaptes auratus adult	Colaptes auratus	northern flicker	Animalia	Chordata	Aves	Piciformes	Picidae	adult	85.0214385	83.37333333	-0.55039463	-0.555300443	-6.147997896
Contopus virens adult	Contopus virens	eastern wood peewee	Animalia	Chordata	Aves	Passeriformes	Tyrannidae	adult	138.267783	138.2804878	-0.05035558	-0.050322609	-0.591556101
Coptis trifolia flowering	Coptis trifolia	goldthread	Plantae	NA	Magnoliopsida	Ranunculales	Ranunculaceae	flowering	124.0612751	124.0588235	-0.194798803	-0.193880769	-4.607138873
Coreopsis lanceolata flowering	Coreopsis lanceolata	lance-leaved coreopsis	Plantae	NA	Magnoliopsida	Asterales	Asteraceae	flowering	164.1125287	164.1304348	-0.311490442	-0.306556263	-2.234716192
Cornus florida flowering	Cornus florida	flowering dogwood	Plantae	NA	Magnoliopsida	Cornales	Cornaceae	flowering	129.4535585	129.5	-0.040581047	-0.041985914	-1.860904898
Cornus alternifolia flowering	Cornus alternifolia	alternate-leaved dogwood	Plantae	NA	Magnoliopsida	Cornales	Cornaceae	flowering	151.1570025	151.1538462	-0.068609514	-0.068626045	-0.40957626
Cornus racemosa flowering	Cornus racemosa	gray dogwood (=gray-stemmed)	Plantae	NA	Magnoliopsida	Cornales	Cornaceae	flowering	162.3171826	162.3157895	-0.25940629	-0.259217457	-1.980627791
Corydalis flowering	Corydalis	corydalis	Plantae	NA	Magnoliopsida	Ranunculales	Papaveraceae	flowering	143.4347547	143.4705882	-1.304482428	-1.228304808	-10.69213779
Cypripedium acaule flowering	Cypripedium acaule	pink lady's-slipper (ladyslipper)	Plantae	NA	Magnoliopsida	Asparagales	Orchidaceae	flowering	137.0700441	137.0645161	-0.266911168	-0.265709853	-3.459648555
Cypripedium parviflorum flowering	Cypripedium parviflorum	yellow lady's-slipper	Plantae	NA	Magnoliopsida	Asparagales	Orchidaceae	flowering	142.0525123	142.0625	0.07359455	0.073594025	0.102733001
Dactylis glomerata flowering	Dactylis glomerata	orchard grass	Plantae	NA	Magnoliopsida	Poales	Poaceae	flowering	153.3885019	153.4444444	-0.515266904	-0.50554917	-7.668797303
Danaus plexippus adult	Danaus plexippus	monarch	Animalia	Arthropoda	Insecta	Lepidoptera	Nymphalidae	adult	186.8116061	186.75	-0.629471175	-0.634782609	7.697577083
Daucus carota flowering	Daucus carota	queen anne's lace	Plantae	NA	Magnoliopsida	Apiales	Apiaceae	flowering	189.8770371	190.1176471	-0.553091159	-0.549479586	-6.09381972
Dendroica caerulescens adult	Dendroica caerulescens	black-throated blue warbler	Animalia	Chordata	Aves	Passeriformes	Parulidae	adult	126.3647185	126.4285714	-0.077333133	-0.07981608	-1.095734843
Dendroica fusca adult	Dendroica fusca	blackburnian warbler	Animalia	Chordata	Aves	Passeriformes	Parulidae	adult	132.9517382	133.253012	0.036270528	0.039656561	0.249041574
Dendroica virens adult	Dendroica virens	black-throated green warbler	Animalia	Chordata	Aves	Passeriformes	Parulidae	adult	121.6116092	121.6117647	-0.036045474	-0.035912117	-0.800128286
Dianthus armeria flowering	Dianthus armeria	deptford pink	Plantae	NA	Magnoliopsida	Caryophyllales	Caryophyllaceae	flowering	177.1199013	177.2727273	-0.57972174	-0.571826157	-7.671757487
Dolichonyx oryzivorus adult	Dolichonyx oryzivorus	bobolink	Animalia	Chordata	Aves	Passeriformes	Icteridae	adult	127.3638614	127.3454545	-0.169539645	-0.169987363	-1.178670941
Dumetella carolinensis adult	Dumetella carolinensis	gray catbird	Animalia	Chordata	Aves	Passeriformes	Mimidae	adult	124.1095086	124.0879121	-0.06503239	-0.065946343	-0.766261565
Echium vulgare flowering	Echium vulgare	viper's bugloss	Plantae	NA	Magnoliopsida	Boraginales	Boraginaceae	flowering	158.2026162	158.3076923	-0.407333821	-0.406494636	-6.506459932
Epigaea repens flowering	Epigaea repens	trailing arbutus	Plantae	NA	Magnoliopsida	Ericales	Ericaceae	flowering	104.446693	104.4848485	-0.080866858	-0.079034161	-4.442332321
Eranthis hyemalis flowering	Eranthis hyemalis	winter aconite	Plantae	NA	Magnoliopsida	Ranunculales	Ranunculaceae	flowering	64.06639491	64.05263158	-0.279755559	-0.282694115	-5.852132463
Erythronium americanum flowering	Erythronium americanum	trout lily	Plantae	NA	Magnoliopsida	Liliales	Liliaceae	flowering	110.4799917	110.4814815	-0.145034819	-0.145004339	-2.433155328
Euthamia graminifolia flowering	Euthamia graminifolia	grass-leaved goldenrod	Plantae	NA	Magnoliopsida	Asterales	Asteraceae	flowering	218.8083065	218.8181818	-0.174710836	-0.175023474	-0.892465773
Forsythia flowering	Forsythia	forsythia	Plantae	NA	Magnoliopsida	Lamiales	Oleaceae	flowering	101.6884037	101.6923077	-0.447608912	-0.440331165	-5.879799164
Fragaria virginiana flowering	Fragaria virginiana	wild strawberry	Plantae	NA	Magnoliopsida	Rosales	Rosaceae	flowering	122.9526982	122.9444444	-0.314814645	-0.315008793	-3.210876485
Galanthus nivalis flowering	Galanthus nivalis	snow drops	Plantae	NA	Magnoliopsida	Asparagales	Amaryllidaceae	flowering	63.8756622	63.86666667	-0.506699681	-0.501195219	-5.867838314
Galium mollugo flowering	Galium mollugo	wild madder	Plantae	NA	Magnoliopsida	Gentianales	Rubiaceae	flowering	158.3484704	158.5333333	-0.134495703	-0.12867993	1.234643263
Gaylussacia flowering	Gaylussacia	huckleberry	Plantae	NA	Magnoliopsida	Ericales	Ericaceae	flowering	139.5998015	139.5454545	-0.404377087	-0.403868156	-5.814308796
Geothlypis trichas adult	Geothlypis trichas	common yellowthroat	Animalia	Chordata	Aves	Passeriformes	Parulidae	adult	130.9557417	131.2580645	-0.907053279	-0.863351866	-3.237745184
Geranium maculatum flowering	Geranium maculatum	wild geranium	Plantae	NA	Magnoliopsida	Geraniales	Geraniaceae	flowering	132.2515601	132.36	-0.57990745	-0.575941266	-3.32755706
Geranium robertianum flowering	Geranium robertianum	herb robert	Plantae	NA	Magnoliopsida	Geraniales	Geraniaceae	flowering	150.7937039	151.2666667	-0.869930767	-0.839919625	-5.606590117
Hamamelis virginiana flowering	Hamamelis virginiana	witch-hazel (witch hazel)	Plantae	NA	Magnoliopsida	Saxifragales	Hamamelidaceae	flowering	271.4501428	271.6792453	-0.441232662	-0.44234688	-5.371401211
Helmitheros vermivorum adult	Helmitheros vermivorum	worm-eating warbler	Animalia	Chordata	Aves	Passeriformes	Parulidae	adult	133.6736307	133.7605634	-0.216304338	-0.216657391	-1.374602345
Hemerocallis fulva flowering	Hemerocallis fulva	orange day-lily	Plantae	NA	Magnoliopsida	Asparagales	Xanthorrhoeaceae	flowering	169.3274658	169.32	-0.171593226	-0.170862377	-2.735457876
Hemerocallis lilioasphodelus flowering	Hemerocallis lilioasphodelus	lemon lily	Plantae	NA	Magnoliopsida	Asparagales	Xanthorrhoeaceae	flowering	159.4882379	159.6875	-0.99843112	-0.924509631	-6.405974223
Heracleum maximum flowering	Heracleum maximum	cow parsnip	Plantae	NA	Magnoliopsida	Apiales	Apiaceae	flowering	154.3148296	154.3157895	-0.222812596	-0.221928439	-1.497979676
Hesperis matronalis flowering	Hesperis matronalis	dame's rocket	Plantae	NA	Magnoliopsida	Brassicales	Brassicaceae	flowering	141.7245985	141.7083333	-0.051602261	-0.05	-0.337216261
Hirundo rustica adult	Hirundo rustica	barn swallow	Animalia	Chordata	Aves	Passeriformes	Hirundinidae	adult	124.7946009	125.5	-2.107400542	-1.671878342	-5.407431009
Houstonia caerulea flowering	Houstonia caerulea	quaker ladies ( bluets )	Plantae	NA	Magnoliopsida	Gentianales	Rubiaceae	flowering	117.3033155	117.3833333	-0.013804523	-0.012316302	-4.429409897
Hyla versicolor calling	Hyla versicolor	gray tree frog	Animalia	Chordata	Amphibia	Anura	Hylidae	calling	127.0807658	127.1764706	-1.521925008	-1.33140092	-1.225971538
Hylocichla mustelina adult	Hylocichla mustelina	wood thrush	Animalia	Chordata	Aves	Passeriformes	Turdidae	adult	125.6526442	125.691358	-0.029459157	-0.03008913	-0.364931749
Hypoxis hirsuta flowering	Hypoxis hirsuta	yellow star grass	Plantae	NA	Magnoliopsida	Asparagales	Hypoxidaceae	flowering	150.7995518	150.9444444	-0.200405716	-0.202936316	-6.172538178
Icterus galbula adult	Icterus galbula	baltimore oriole	Animalia	Chordata	Aves	Passeriformes	Icteridae	adult	129.1166049	129.2151899	-0.131439292	-0.131961265	-1.829152164
Ilex fruiting	Ilex	yellow fruited ilex	Plantae	NA	Magnoliopsida	Aquifoliales	Aquifoliaceae	fruiting	273.9712822	273.5833333	0.050551654	0.055555556	5.924285231
Inula helenium flowering	Inula helenium	elecampane	Plantae	NA	Magnoliopsida	Asterales	Asteraceae	flowering	167.4574008	167.5263158	-0.604771107	-0.587961477	-0.099316445
Iris versicolor flowering	Iris versicolor	blue flag (larger = i. versicolor)	Plantae	NA	Magnoliopsida	Asparagales	Iridaceae	flowering	164.957224	164.9285714	-0.196488156	-0.196956704	-1.746114776
Iris pseudacorus flowering	Iris pseudacorus	yellow iris	Plantae	NA	Magnoliopsida	Asparagales	Iridaceae	flowering	158.6195543	158.6315789	-0.448258416	-0.441892422	-2.182436262
Isotria verticillata flowering	Isotria verticillata	whorled pogonia	Plantae	NA	Magnoliopsida	Asparagales	Orchidaceae	flowering	146.8636471	146.9166667	-0.280279429	-0.279429763	-6.138470902
Kalmia angustifolia flowering	Kalmia angustifolia	sheep laurel	Plantae	NA	Magnoliopsida	Ericales	Ericaceae	flowering	164.4793944	164.6086957	-0.48914789	-0.483710106	-3.481667212
Kalmia latifolia flowering	Kalmia latifolia	mountain laurel	Plantae	NA	Magnoliopsida	Ericales	Ericaceae	flowering	156.3392036	156.4	-0.1474773	-0.148473546	-3.021296942
Leiothlypis ruficapilla adult	Leiothlypis ruficapilla	nashville warbler	Animalia	Chordata	Aves	Passeriformes	Parulidae	adult	129.7424991	130.0862069	-0.205329696	-0.217225354	-0.29017223
Linaria vulgaris flowering	Linaria vulgaris	butter-and-eggs (toadflax)	Plantae	NA	Magnoliopsida	Lamiales	Plantaginaceae	flowering	185.1876094	185.3157895	-0.562011357	-0.551501858	-5.705183111
Lindera benzoin flowering	Lindera benzoin	spicebush	Plantae	NA	Magnoliopsida	Laurales	Lauraceae	flowering	106.2337111	106.220339	-0.130877766	-0.130468656	-4.994662215
Lithobates clamitans adult	Lithobates clamitans	green frog	Animalia	Chordata	Amphibia	Anura	Ranidae	adult	111.7786492	111.6818182	-1.401487945	-1.233983074	-6.033373459
Lithobates sylvaticus adult	Lithobates sylvaticus	wood frog	Animalia	Chordata	Amphibia	Anura	Ranidae	adult	85.5355929	85.53191489	-0.192332849	-0.191792155	-3.1187594
Lithobates sylvaticus egg or egg mass	Lithobates sylvaticus	wood frog	Animalia	Chordata	Amphibia	Anura	Ranidae	egg or egg mass	92.61564386	92.65517241	-0.28276107	-0.283296356	-4.348615873
Lobelia cardinalis flowering	Lobelia cardinalis	cardinal flower	Plantae	NA	Magnoliopsida	Asterales	Campanulaceae	flowering	227.8998998	228.6428571	-1.219352361	-1.192561205	-6.251645883
Lonicera morrowi flowering	Lonicera morrowi	honeysuckle bush	Plantae	NA	Magnoliopsida	Dipsacales	Caprifoliaceae	flowering	131.9168056	131.9166667	-0.29801659	-0.296553174	-3.379222862
Lotus corniculatus flowering	Lotus corniculatus	bird-foot trefoil	Plantae	NA	Magnoliopsida	Fabales	Fabaceae	flowering	153.3544998	153.4347826	-0.617463985	-0.60243312	-0.015333959
Lymantria dispar adult	Lymantria dispar	gypsy moth	Animalia	Arthropoda	Insecta	Lepidoptera	Erebidae	adult	196.9949666	197.0384615	-0.119969311	-0.117959039	-1.763543763
Lymantria dispar larvae	Lymantria dispar	gypsy moth	Animalia	Arthropoda	Insecta	Lepidoptera	Erebidae	larvae	144.4986791	144.516129	0.190164222	0.18791728	1.0283918
Lysimachia quadrifolia flowering	Lysimachia quadrifolia	whorled loosestrife	Plantae	NA	Magnoliopsida	Ericales	Primulaceae	flowering	173.155097	173.7894737	-0.581704532	-0.583364523	-1.0028155
Lythrum salicaria flowering	Lythrum salicaria	purple loosestrife	Plantae	NA	Magnoliopsida	Myrtales	Lythraceae	flowering	185.3394742	185.6296296	-0.504412271	-0.515765719	-0.744000938
Maianthemum canadense flowering	Maianthemum canadense	wild lily-of-the-valley(canada mayflower	Plantae	NA	Magnoliopsida	Asparagales	Asparagaceae	flowering	143.1876442	143.1818182	-0.216946294	-0.215389471	-1.791589119
Maianthemum racemosum flowering	Maianthemum racemosum	false solomon's seal	Plantae	NA	Magnoliopsida	Asparagales	Asparagaceae	flowering	144.4955258	144.45	-0.240798898	-0.240020326	-4.392083301
Malacosoma americanum tents observed	Malacosoma americanum	eastern tent cat.	Animalia	Arthropoda	Insecta	Lepidoptera	Lasiocampidae	tents observed	117.6241043	117.8367347	-0.107553331	-0.109809865	-0.437923065
Malus flowering	Malus	apple	Plantae	NA	Magnoliopsida	Rosales	Rosaceae	flowering	122.0540734	122.04	-0.39566533	-0.393351942	-4.531864462
Medeola virginiana flowering	Medeola virginiana	indian cucumber-root	Plantae	NA	Magnoliopsida	Liliales	Liliaceae	flowering	157.0030213	157	-0.004527597	-0.004725537	-0.735643007
Melilotus officinalis flowering	Melilotus officinalis	yellow sweet-clover (sweet clover)	Plantae	NA	Magnoliopsida	Fabales	Fabaceae	flowering	148.8045071	148.8076923	-0.264618182	-0.263823716	-0.927355855
Micranthes virginiensis flowering	Micranthes virginiensis	early rock saxifrage	Plantae	NA	Magnoliopsida	Saxifragales	Saxifragaceae	flowering	111.6666778	111.6666667	-0.204477092	-0.204642668	-1.749833645
Minuartia groenlandica flowering	Minuartia groenlandica	appalachian sandwort (=mountain)	Plantae	NA	Magnoliopsida	Caryophyllales	Caryophyllaceae	flowering	129.9945146	130.4444444	-0.974999617	-0.906539108	-5.891473329
Mitella flowering	Mitella	miterwort	Plantae	NA	Magnoliopsida	Saxifragales	Saxifragaceae	flowering	122.1923635	122.2666667	-0.633892097	-0.618700449	-6.152658959
Mniotilta varia adult	Mniotilta varia	black-and-white warbler	Animalia	Chordata	Aves	Passeriformes	Parulidae	adult	117.8838734	117.8876404	-0.065387119	-0.065287689	-0.756058357
Molothrus ater adult	Molothrus ater	brown-headed cowbird	Animalia	Chordata	Aves	Passeriformes	Icteridae	adult	86.57461377	86.61728395	-0.209551494	-0.20767456	-1.188057292
Monarda fistulosa flowering	Monarda fistulosa	wild bergamot	Plantae	NA	Magnoliopsida	Lamiales	Lamiaceae	flowering	199.3960335	199.45	-0.260637772	-0.260620707	0.481143196
Morus fruiting	Morus	mulberry	Plantae	NA	Magnoliopsida	Rosales	Moraceae	fruiting	177.611334	178.0769231	-0.934369798	-0.870635462	-7.40365964
Myiarchus crinitus adult	Myiarchus crinitus	great crested flycatcher	Animalia	Chordata	Aves	Passeriformes	Tyrannidae	adult	130.8272066	130.9647059	-0.059260898	-0.059338956	-1.404995494
Nymphalis antiopa adult	Nymphalis antiopa	mourning cloak	Animalia	Arthropoda	Insecta	Lepidoptera	Nymphalidae	adult	87.71346087	87.71052632	-0.14654078	-0.1473336	-3.695425742
Nymphalis vaualbum adult	Nymphalis vaualbum	compton's tortoiseshell butterfly	Animalia	Arthropoda	Insecta	Lepidoptera	Nymphalidae	adult	87.76083683	87.78947368	-0.297771325	-0.298185941	-5.633192861
Oclemena acuminata flowering	Oclemena acuminata	whorled aster	Plantae	NA	Magnoliopsida	Asterales	Asteraceae	flowering	228.1938677	228.1666667	-0.844490553	-0.8254413	0.780239081
Panax trifolius flowering	Panax trifolius	dwarf ginseng	Plantae	NA	Magnoliopsida	Apiales	Araliaceae	flowering	123.4628906	123.5714286	-0.425080567	-0.424374756	-6.156050777
Papilio glaucus adult	Papilio glaucus	eastern tiger swallowtail	Animalia	Arthropoda	Insecta	Lepidoptera	Papilionidae	adult	128.4148483	128.5357143	-0.49342868	-0.485117817	-4.867531883
Parkesia motacilla adult	Parkesia motacilla	louisiana waterthrush	Animalia	Chordata	Aves	Passeriformes	Parulidae	adult	113.3657978	113.5079365	-0.191084515	-0.193367389	-2.43293712
Parthenocissus quinquefolia flowering	Parthenocissus quinquefolia	virginia creeper	Plantae	NA	Magnoliopsida	Vitales	Vitaceae	flowering	202.5318782	202.8181818	-0.663004083	-0.670303912	-3.098547597
Passerella iliaca adult	Passerella iliaca	fox sparrow	Animalia	Chordata	Aves	Passeriformes	Emberizidae	adult	83.21428477	83.2238806	-0.073124725	-0.073016616	-1.520781478
Passerina cyanea adult	Passerina cyanea	indigo bunting	Animalia	Chordata	Aves	Passeriformes	Cardinalidae	adult	134.1176318	134.2098765	-0.126598871	-0.129201632	-1.631066128
Penstemon digitalis flowering	Penstemon digitalis	beard-tongue	Plantae	NA	Magnoliopsida	Lamiales	Plantaginaceae	flowering	164.6005439	164.625	-0.426127729	-0.422676139	-9.493280832
Petrochelidon pyrrhonota adult	Petrochelidon pyrrhonota	cliff swallow	Animalia	Chordata	Aves	Passeriformes	Hirundinidae	adult	144.2806651	144.2258065	-1.322299762	-1.227905787	-0.597331007
Pheucticus ludovicianus adult	Pheucticus ludovicianus	rose-breasted grosbeak	Animalia	Chordata	Aves	Passeriformes	Cardinalidae	adult	128.5360558	128.6571429	-0.110002395	-0.110103678	-0.683284635
Philadelphus flowering	Philadelphus	mock orange	Plantae	NA	Magnoliopsida	Cornales	Hydrangeaceae	flowering	158.3343799	158.3333333	-0.061317834	-0.061594952	0.059468715
Pieris rapae adult	Pieris rapae	cabbage white butterfly	Animalia	Arthropoda	Insecta	Lepidoptera	Pieridae	adult	123.2241046	123.9565217	-1.775438159	-1.552221136	-5.718301187
Pipilo erythrophthalmus adult	Pipilo erythrophthalmus	eastern towhee	Animalia	Chordata	Aves	Passeriformes	Emberizidae	adult	110.3366499	110.2173913	-0.128621059	-0.134026059	-1.539370204
Piranga olivacea adult	Piranga olivacea	scarlet tanager	Animalia	Chordata	Aves	Passeriformes	Cardinalidae	adult	130.423501	130.4666667	-0.096319191	-0.095757302	-1.272271566
Polygala paucifolia flowering	Polygala paucifolia	fringed polygala	Plantae	NA	Magnoliopsida	Fabales	Polygalaceae	flowering	128.5073658	128.5084746	-0.077929033	-0.078195582	-0.847012526
Polygonatum flowering	Polygonatum	solomon's seal	Plantae	NA	Magnoliopsida	Asparagales	Asparagaceae	flowering	127.8519623	127.875	-0.465377633	-0.459119497	-2.651765091
Popillia japonica adult	Popillia japonica	japanese beetle	Animalia	Arthropoda	Insecta	Coleoptera	Scarabaeidae	adult	194.0506856	194.6363636	-1.362651675	-1.215935335	-6.376959314
Potentilla canadensis flowering	Potentilla canadensis	common cinquefoil	Plantae	NA	Magnoliopsida	Rosales	Rosaceae	flowering	128.1288837	128.1176471	-0.003250076	-0.003565405	-0.124096841
Potentilla simplex flowering	Potentilla simplex	common cinquefoil,old field cinquefoil,	Plantae	NA	Magnoliopsida	Rosales	Rosaceae	flowering	131.4234189	131.3636364	-0.427092375	-0.424278619	-5.532999366
Prunus americana flowering	Prunus americana	american plum	Plantae	NA	Magnoliopsida	Rosales	Rosaceae	flowering	120.7131432	120.6956522	-0.336171588	-0.334113416	-2.409101772
Prunus avium flowering	Prunus avium	bird cherry	Plantae	NA	Magnoliopsida	Rosales	Rosaceae	flowering	115.8097006	115.8148148	-0.476535816	-0.473812798	-4.096222285
Prunus pensylvanica flowering	Prunus pensylvanica	pin cherry	Plantae	NA	Magnoliopsida	Rosales	Rosaceae	flowering	122.7130495	122.7083333	-0.124285845	-0.123089533	-2.583479872
Prunus serotina flowering	Prunus serotina	black cherry	Plantae	NA	Magnoliopsida	Rosales	Rosaceae	flowering	141.6687481	141.6571429	-0.11389577	-0.114333276	-0.670578048
Prunus serotina fruiting	Prunus serotina	black cherry	Plantae	NA	Magnoliopsida	Rosales	Rosaceae	fruiting	218.4675994	218.1538462	0.12271016	0.156191661	0.653887486
Prunus virginiana flowering	Prunus virginiana	choke cherry	Plantae	NA	Magnoliopsida	Rosales	Rosaceae	flowering	128.7029731	128.6538462	-0.340622831	-0.341552175	-2.192241229
Prunus virginiana fruiting	Prunus virginiana	choke cherry	Plantae	NA	Magnoliopsida	Rosales	Rosaceae	fruiting	199.3685426	199.3636364	0.163107176	0.163417431	-0.812692592
Pseudacris crucifer calling	Pseudacris crucifer	northern spring peeper	Animalia	Chordata	Amphibia	Anura	Hylidae	calling	87.20491091	87.22580645	-0.242455071	-0.243005384	-4.510455823
Quercus ilicifolia flowering	Quercus ilicifolia	scrub oak	Plantae	NA	Magnoliopsida	Fagales	Fagaceae	flowering	134.7049815	134.7272727	-0.184419149	-0.186097643	-0.975003926
Ranunculus acris flowering	Ranunculus acris	common buttercup	Plantae	NA	Magnoliopsida	Ranunculales	Ranunculaceae	flowering	146.1440278	146.5238095	-0.632479611	-0.634493024	-6.853706998
Ranunculus abortivus flowering	Ranunculus abortivus	kidney-leaf crowfoot, abortive buttercup	Plantae	NA	Magnoliopsida	Ranunculales	Ranunculaceae	flowering	121.2606098	121.2380952	-0.295127123	-0.2959484	-2.491717482
Regulus calendula adult	Regulus calendula	ruby-crowned kinglet	Animalia	Chordata	Aves	Passeriformes	Regulidae	adult	104.5163012	104.4637681	-0.014860838	-0.013478621	-1.058884503
Rhododendron canadense flowering	Rhododendron canadense	rhodora	Plantae	NA	Magnoliopsida	Ericales	Ericaceae	flowering	138.4385046	138.3888889	-0.181380067	-0.183830697	-2.99154727
Rhododendron maximum flowering	Rhododendron maximum	rhododendron	Plantae	NA	Magnoliopsida	Ericales	Ericaceae	flowering	187.4508281	187.4354839	-0.07120121	-0.071107949	-2.197622486
Rhododendron periclymenoides flowering	Rhododendron periclymenoides	pinkster = pinxter = pink azalea	Plantae	NA	Magnoliopsida	Ericales	Ericaceae	flowering	136.2986858	136.3269231	0.030895655	0.031277596	-0.644345533
Rhododendron prinophyllum flowering	Rhododendron prinophyllum	early azalea (mountain azalea)	Plantae	NA	Magnoliopsida	Ericales	Ericaceae	flowering	138.1058539	138.1428571	-0.289955732	-0.289709726	-3.480649956
Rhododendron viscosum flowering	Rhododendron viscosum	swamp azalea	Plantae	NA	Magnoliopsida	Ericales	Ericaceae	flowering	189.5282186	189.5238095	-0.045163683	-0.045222465	-0.393930753
Rhodotypos flowering	Rhodotypos	jetbead	Plantae	NA	Magnoliopsida	Rosales	Rosaceae	flowering	127.7798037	127.7826087	-0.344222162	-0.342930784	-4.156471104
Rhus glabra flowering	Rhus glabra	smooth sumac	Plantae	NA	Magnoliopsida	Sapindales	Anacardiaceae	flowering	182.3727676	182.3571429	-0.645646493	-0.635714056	-8.193625421
Rhus typhina flowering	Rhus typhina	staghorn sumac	Plantae	NA	Magnoliopsida	Sapindales	Anacardiaceae	flowering	165.459695	165.4615385	-0.328930648	-0.327203386	-2.331169423
Robinia pseudoacacia flowering	Robinia pseudoacacia	black locust	Plantae	NA	Magnoliopsida	Fabales	Fabaceae	flowering	152.1220445	152.1176471	-0.09235328	-0.092638416	-0.31358216
Rosa multiflora flowering	Rosa multiflora	multiflora rose	Plantae	NA	Magnoliopsida	Rosales	Rosaceae	flowering	155.1736549	155.1666667	-0.341284004	-0.338968037	-1.97105806
Rubus allegheniensis flowering	Rubus allegheniensis	blackberry	Plantae	NA	Magnoliopsida	Rosales	Rosaceae	flowering	145.2985662	145.2857143	-0.177538478	-0.177429089	-0.78375811
Rubus occidentalis fruiting	Rubus occidentalis	black-cap (black cap, blackberry )	Plantae	NA	Magnoliopsida	Rosales	Rosaceae	fruiting	178.647036	178.65	-0.241403606	-0.240383629	-1.391712597
Rubus odoratus flowering	Rubus odoratus	purple-flowering raspberry	Plantae	NA	Magnoliopsida	Rosales	Rosaceae	flowering	166.2846968	166.3333333	-0.015433909	-0.019004807	0.897379014
Rubus phoenicolasius fruiting	Rubus phoenicolasius	wineberry	Plantae	NA	Magnoliopsida	Rosales	Rosaceae	fruiting	203.7860282	203.8	-0.549735242	-0.544699225	-6.693538056
Sambucus nigra flowering	Sambucus nigra	black-berried elder	Plantae	NA	Magnoliopsida	Dipsacales	Adoxaceae	flowering	166.2893364	165.962963	-0.306002295	-0.315484219	-6.795847937
Sambucus nigra fruiting	Sambucus nigra	black-berried elder	Plantae	NA	Magnoliopsida	Dipsacales	Adoxaceae	fruiting	219.4496883	219.4615385	-0.147639675	-0.14497226	-0.525446907
Sambucus racemosa flowering	Sambucus racemosa	red-berried elder	Plantae	NA	Magnoliopsida	Dipsacales	Adoxaceae	flowering	125.0065125	125	-0.131675177	-0.131850472	-2.336433048
Sambucus racemosa fruiting	Sambucus racemosa	red-berried elder	Plantae	NA	Magnoliopsida	Dipsacales	Adoxaceae	fruiting	167.0188798	166.94	0.031029398	0.033172042	-0.093183625
Sanguinaria canadensis flowering	Sanguinaria canadensis	bloodroot	Plantae	NA	Magnoliopsida	Ranunculales	Papaveraceae	flowering	106.0656847	106.0576923	-0.137607247	-0.137596263	-2.824035519
Saponaria officinalis flowering	Saponaria officinalis	bouncing bet	Plantae	NA	Magnoliopsida	Caryophyllales	Caryophyllaceae	flowering	195.6150615	195.6315789	-0.510229481	-0.505571548	-8.145331095
Sassafras albidum flowering	Sassafras albidum	sassafras	Plantae	NA	Magnoliopsida	Laurales	Lauraceae	flowering	119.983435	119.9411765	-0.197362852	-0.197791165	-5.032668658
Sayornis phoebe adult	Sayornis phoebe	eastern phoebe	Animalia	Chordata	Aves	Passeriformes	Tyrannidae	adult	83.60646005	83.68604651	-0.059007081	-0.059789311	-1.330337938
Scolopax minor adult	Scolopax minor	american woodcock	Animalia	Chordata	Aves	Charadriiformes	Scolopacidae	adult	86.14261386	86.54166667	-0.660286461	-0.637830842	3.544341502
Seiurus aurocapilla adult	Seiurus aurocapilla	ovenbird	Animalia	Chordata	Aves	Passeriformes	Parulidae	adult	123.3437202	123.3522727	-0.082687991	-0.082836922	-0.917955189
Setophaga citrina adult	Setophaga citrina	hooded warbler	Animalia	Chordata	Aves	Passeriformes	Parulidae	adult	146.7543764	147.1666667	-0.467055221	-0.458440084	-5.462493019
Setophaga ruticilla adult	Setophaga ruticilla	american redstart	Animalia	Chordata	Aves	Passeriformes	Parulidae	adult	126.7697251	126.7816092	-0.053892377	-0.053592717	-0.914590407
Setophaga americana adult	Setophaga americana	northern parula	Animalia	Chordata	Aves	Passeriformes	Parulidae	adult	129.9018712	129.9	-0.075067748	-0.074863851	-1.217090857
Setophaga cerulea adult	Setophaga cerulea	cerulean warbler	Animalia	Chordata	Aves	Passeriformes	Parulidae	adult	134.8794238	135.05	-0.371839642	-0.370141529	1.821418402
Setophaga coronata adult	Setophaga coronata	yellow-rumped warbler	Animalia	Chordata	Aves	Passeriformes	Parulidae	adult	113.2899996	113.0617284	-0.151880488	-0.156293747	-2.138104603
Setophaga discolor adult	Setophaga discolor	prairie warbler	Animalia	Chordata	Aves	Passeriformes	Parulidae	adult	126.8530345	127	-0.298651198	-0.304392639	-2.05439572
Setophaga magnolia adult	Setophaga magnolia	magnolia warbler	Animalia	Chordata	Aves	Passeriformes	Parulidae	adult	131.7826687	131.8688525	-0.057777931	-0.061745147	-0.272233297
Setophaga palmarum adult	Setophaga palmarum	palm warbler	Animalia	Chordata	Aves	Passeriformes	Parulidae	adult	109.8157587	109.8235294	-0.127974206	-0.127817931	-1.632898274
Setophaga pensylvanica adult	Setophaga pensylvanica	chestnut-sided warbler	Animalia	Chordata	Aves	Passeriformes	Parulidae	adult	130.8349038	130.902439	0.064934589	0.066544325	-0.080987758
Setophaga petechia adult	Setophaga petechia	yellow warbler	Animalia	Chordata	Aves	Passeriformes	Parulidae	adult	125.8961559	125.9811321	-0.198019433	-0.19894962	-0.859058993
Setophaga pinus adult	Setophaga pinus	pine warbler	Animalia	Chordata	Aves	Passeriformes	Parulidae	adult	119.2736371	119.5714286	-0.153441081	-0.150067945	-2.822021928
Setophaga striata adult	Setophaga striata	blackpoll warbler	Animalia	Chordata	Aves	Passeriformes	Parulidae	adult	142.4335125	142.4571429	-0.077136896	-0.075939621	-0.428331894
Silene vulgaris flowering	Silene vulgaris	bladder campion	Plantae	NA	Magnoliopsida	Caryophyllales	Caryophyllaceae	flowering	157.9840246	158	-0.169174736	-0.170256728	0.129423779
Sisyrinchium angustifolium flowering	Sisyrinchium angustifolium	blue-eyed grass	Plantae	NA	Magnoliopsida	Asparagales	Iridaceae	flowering	155.5319282	155.5789474	-0.78684082	-0.758998728	-6.274428039
Solanum dulcamara flowering	Solanum dulcamara	bitter nightshade	Plantae	NA	Magnoliopsida	Solanales	Solanaceae	flowering	164.8728915	165.6153846	-1.599315592	-1.373601365	-5.624552193
Solidago bicolor flowering	Solidago bicolor	silver-rod	Plantae	NA	Magnoliopsida	Asterales	Asteraceae	flowering	245.0593876	245.05	-0.618098092	-0.612660778	-1.657423916
Solidago juncea flowering	Solidago juncea	early goldenrod	Plantae	NA	Magnoliopsida	Asterales	Asteraceae	flowering	199.3420793	199.3913043	-0.592592416	-0.576856253	-3.533870836
Speyeria cybele adult	Speyeria cybele	great spangled fritillary	Animalia	Arthropoda	Insecta	Lepidoptera	Nymphalidae	adult	187.7875157	188.45	-2.928603547	-2.061239547	-6.168227542
Spiraea alba flowering	Spiraea alba	meadow-sweet (s. alba)	Plantae	NA	Magnoliopsida	Rosales	Rosaceae	flowering	194.948508	195	-0.375978639	-0.374949413	-2.711505433
Spiraea japonica flowering	Spiraea japonica	japanese spiraea	Plantae	NA	Magnoliopsida	Rosales	Rosaceae	flowering	181.9802103	181.95	0.043864484	0.04823464	1.706666232
Spiraea tomentosa flowering	Spiraea tomentosa	steeplebush	Plantae	NA	Magnoliopsida	Rosales	Rosaceae	flowering	198.4731911	198.4736842	-0.171421638	-0.170271801	-0.411012916
Spizella passerina adult	Spizella passerina	chipping sparrow	Animalia	Chordata	Aves	Passeriformes	Emberizidae	adult	105.8972751	105.8705882	-0.038591252	-0.038458405	-2.511948617
Spizella pusilla adult	Spizella pusilla	field sparrow	Animalia	Chordata	Aves	Passeriformes	Emberizidae	adult	111.3778738	111.4864865	-0.234776978	-0.237221466	-1.617042856
Sturnella magna adult	Sturnella magna	eastern meadowlark	Animalia	Chordata	Aves	Passeriformes	Icteridae	adult	87.52323312	87.76923077	-1.195362489	-1.100395227	-1.667960814
Syringa vulgaris flowering	Syringa vulgaris	common blue lilac	Plantae	NA	Magnoliopsida	Lamiales	Oleaceae	flowering	126.0786116	126.0882353	-0.188749587	-0.189237609	-2.502160194
Tachycineta bicolor adult	Tachycineta bicolor	tree swallow	Animalia	Chordata	Aves	Passeriformes	Hirundinidae	adult	105.9299919	105.9166667	-0.688199784	-0.673779466	-5.383141019
Taraxacum officinale flowering	Taraxacum officinale	common dandelion	Plantae	NA	Magnoliopsida	Asterales	Asteraceae	flowering	106.9392276	106.8064516	-0.116780478	-0.117300275	-3.500402406
Tettigoniidae calling	Tettigoniidae	katydid	Animalia	Arthropoda	Insecta	Orthoptera	Tettigoniidae	calling	245.9080448	246.025	-0.376646471	-0.33249936	-5.814790022
Thalictrum thalictroides flowering	Thalictrum thalictroides	rue anemone	Plantae	NA	Magnoliopsida	Ranunculales	Ranunculaceae	flowering	114.32348	114.3529412	-0.19836699	-0.198282358	-2.442261012
Tibicen canicularis adult	Tibicen canicularis	dog-day cicada	Animalia	Arthropoda	Insecta	Hemiptera	Cicadidae	adult	199.86825	199.7692308	-2.427526533	-1.869011057	-0.066441254
Toxostoma rufum adult	Toxostoma rufum	brown thrasher	Animalia	Chordata	Aves	Passeriformes	Mimidae	adult	119.3882559	119.5324675	-0.078398969	-0.077792815	-1.293559358
Tragopogon pratensis flowering	Tragopogon pratensis	yellow goat's-beard	Plantae	NA	Magnoliopsida	Asterales	Asteraceae	flowering	151.2832172	151.2857143	-0.191757182	-0.191349602	-1.696155055
Trientalis borealis flowering	Trientalis borealis	star flower	Plantae	NA	Magnoliopsida	Ericales	Primulaceae	flowering	135.68104	135.4347826	-0.300076787	-0.283268102	-5.222762311
Trifolium pratense flowering	Trifolium pratense	red clover	Plantae	NA	Magnoliopsida	Fabales	Fabaceae	flowering	151.1648321	151.1764706	-0.208234583	-0.208013769	-0.654694318
Trillium erectum flowering	Trillium erectum	red trillium	Plantae	NA	Magnoliopsida	Liliales	Melanthiaceae	flowering	115.2296236	115.2181818	-0.167000452	-0.167149993	-2.85300358
Trillium undulatum flowering	Trillium undulatum	painted trillium	Plantae	NA	Magnoliopsida	Liliales	Melanthiaceae	flowering	128.6511222	128.6666667	0.071967578	0.072012746	0.346157815
Troglodytes aedon adult	Troglodytes aedon	house wren	Animalia	Chordata	Aves	Passeriformes	Troglodytidae	adult	123.8635269	124.0714286	-0.040196831	-0.04082159	-1.205717707
Troglodytes hiemalis adult	Troglodytes hiemalis	winter wren	Animalia	Chordata	Aves	Passeriformes	Troglodytidae	adult	93.37051162	92.86842105	-0.227807543	-0.214642559	-6.139196765
Tussilago farfara flowering	Tussilago farfara	coltsfoot	Plantae	NA	Magnoliopsida	Asterales	Asteraceae	flowering	92.83189867	92.89583333	-0.568133137	-0.563787455	-5.891950381
Tyrannus tyrannus adult	Tyrannus tyrannus	eastern kingbird	Animalia	Chordata	Aves	Passeriformes	Tyrannidae	adult	134.8776673	135.0289855	-0.226889768	-0.231834516	-0.787865771
Ulmus flowering	Ulmus	elm	Plantae	NA	Magnoliopsida	Rosales	Ulmaceae	flowering	103.0676462	103.0769231	-0.009056528	-0.00840792	-3.591857273
Vaccinium stamineum flowering	Vaccinium stamineum	deerberry	Plantae	NA	Magnoliopsida	Ericales	Ericaceae	flowering	146.8759876	146.8571429	-0.121431495	-0.121715499	-2.516379375
Vaccinium angustifolium flowering	Vaccinium angustifolium	low bush blueberry	Plantae	NA	Magnoliopsida	Ericales	Ericaceae	flowering	115.8845873	115.8846154	-0.210513802	-0.210271437	-2.279359498
Vaccinium angustifolium fruiting	Vaccinium angustifolium	low bush blueberry	Plantae	NA	Magnoliopsida	Ericales	Ericaceae	fruiting	173.0044036	173.1851852	-0.719180709	-0.697517234	-6.103562459
Vanessa atalanta adult	Vanessa atalanta	red admiral	Animalia	Arthropoda	Insecta	Lepidoptera	Nymphalidae	adult	153.4335662	154.5833333	-1.523422819	-1.444834856	-2.084030096
Verbascum blattaria flowering	Verbascum blattaria	moth mullein	Plantae	NA	Magnoliopsida	Lamiales	Scrophulariaceae	flowering	181.6003517	181.8181818	-0.416739468	-0.431528202	-6.763057099
Verbascum thapsus flowering	Verbascum thapsus	common mullein	Plantae	NA	Magnoliopsida	Lamiales	Scrophulariaceae	flowering	177.2856875	177.2857143	0.042966259	0.042449773	0.201538672
Vermivora cyanoptera adult	Vermivora cyanoptera	blue-winged warbler	Animalia	Chordata	Aves	Passeriformes	Parulidae	adult	126.3219157	126.3333333	-0.13404082	-0.134325187	-0.831545021
Viburnum acerifolium flowering	Viburnum acerifolium	maple-leaf viburnum	Plantae	NA	Magnoliopsida	Dipsacales	Adoxaceae	flowering	153.9434754	153.9534884	-0.111963591	-0.112557933	-1.583231037
Viburnum dentatum flowering	Viburnum dentatum	arrowwood viburnum	Plantae	NA	Magnoliopsida	Dipsacales	Adoxaceae	flowering	162.1604097	162.16	-0.098504936	-0.097975258	-0.046301274
Viburnum lantanoides flowering	Viburnum lantanoides	hobblebush	Plantae	NA	Magnoliopsida	Dipsacales	Adoxaceae	flowering	124.5189969	124.6170213	-0.055244293	-0.052823344	-3.321503089
Viburnum lantanoides fruiting	Viburnum lantanoides	hobblebush	Plantae	NA	Magnoliopsida	Dipsacales	Adoxaceae	fruiting	226.1077328	226.1875	-0.173978712	-0.170946324	-1.019311178
Viburnum lentago flowering	Viburnum lentago	nannyberry	Plantae	NA	Magnoliopsida	Dipsacales	Adoxaceae	flowering	144.0265437	143.9642857	-0.009271518	-0.015198601	-2.057537963
Viburnum prunifolium flowering	Viburnum prunifolium	black-haw (v. prunifolium)	Plantae	NA	Magnoliopsida	Dipsacales	Adoxaceae	flowering	135.2195025	135.1851852	-0.095127668	-0.098062775	-3.443119523
Vinca minor flowering	Vinca minor	myrtle	Plantae	NA	Magnoliopsida	Gentianales	Apocynaceae	flowering	109.4252667	109.7894737	-0.517916223	-0.539587192	-5.728872464
Viola blanda flowering	Viola blanda	sweet white violet	Plantae	NA	Magnoliopsida	Malpighiales	Violaceae	flowering	119.5324985	119.6428571	-0.334105841	-0.336076211	-6.169572449
Viola pubescens flowering	Viola pubescens	downy yellow violet	Plantae	NA	Magnoliopsida	Malpighiales	Violaceae	flowering	122.1770216	122.1666667	-0.323913538	-0.323909202	-2.691390559
Viola sororia flowering	Viola sororia	common blue violet (= confederate )	Plantae	NA	Magnoliopsida	Malpighiales	Violaceae	flowering	118.6328241	118.6153846	-0.377034871	-0.37358761	-6.676191722
Vireo olivaceus adult	Vireo olivaceus	red-eyed vireo	Animalia	Chordata	Aves	Passeriformes	Vireonidae	adult	135.1545696	135.297619	-0.089103681	-0.088280429	-2.444025504
Vireo solitarius adult	Vireo solitarius	blue-headed vireo	Animalia	Chordata	Aves	Passeriformes	Vireonidae	adult	116.3928948	116.5522388	-0.033026351	-0.031969878	-0.574441283
Zizia aurea flowering	Zizia aurea	golden alexander	Plantae	NA	Magnoliopsida	Apiales	Apiaceae	flowering	124.3452686	124.3846154	-0.450028687	-0.446552141	-6.127010088
