## Supplementary Table 2 for "Networks of Phenological Synchrony Reveal a Highly Interconnected Ecosystem and Potential Vulnerability to Climate-Driven Mismatches"

id_1	Temperature_Sensitivity_1	id_2	Temperature_Sensitivity_2	Differences in Sensitivity	correlation
Daucus carota flowering	-6.09381972	Danaus plexippus adult	7.697577083	-13.7913968	0.7500889
Prunus avium flowering	-4.096222285	Malacosoma americanum tents observed	-0.437923065	-3.65829922	0.9025407
Malus flowering	-4.531864462	Malacosoma americanum tents observed	-0.437923065	-4.093941397	0.8185337
Berberis thunbergii flowering	-5.674496449	Malacosoma americanum tents observed	-0.437923065	-5.236573384	0.7926036
Acer platanoides flowering	-5.729653097	Malacosoma americanum tents observed	-0.437923065	-5.291730032	0.837632747
Prunus serotina fruiting	0.653887486	Coccyzus americanus adult	-5.953241357	6.607128843	0.8752263
Cornus alternifolia flowering	-0.40957626	Setophaga citrina adult	-5.462493019	5.052916759	0.8235412
Prunus virginiana fruiting	-0.812692592	Bufo americanus adult	-5.750884437	4.938191845	0.8199533
Spiraea alba flowering	-2.711505433	Speyeria cybele adult	-6.168227542	3.456722109	0.8303669
Zizia aurea flowering	-6.127010088	Setophaga pinus adult	-2.822021928	-3.30498816	0.8806942
Berberis thunbergii flowering	-5.674496449	Spizella pusilla adult	-1.617042856	-4.057453593	0.7542766
Mitella flowering	-6.152658959	Setophaga discolor adult	-2.05439572	-4.098263239	0.8357056
Acer platanoides flowering	-5.729653097	Pipilo erythrophthalmus adult	-1.539370204	-4.190282893	0.762671678
Potentilla simplex flowering	-5.532999366	Troglodytes aedon adult	-1.205717707	-4.327281659	0.8448207
Mitella flowering	-6.152658959	Hyla versicolor calling	-1.225971538	-4.926687421	0.7917562
Vinca minor flowering	-5.728872464	Vireo solitarius adult	-0.574441283	-5.15443118	0.7565208
Isotria verticillata flowering	-6.138470902	Setophaga striata adult	-0.428331894	-5.710139008	0.9999746
